# EZHIP boosts neuronal-like synaptic gene programs and depresses polyamine metabolism

**DOI:** 10.1101/2025.05.08.652913

**Authors:** Elham Hasheminasabgorji, Huey-Miin Chen, Taylor A Gatesman, Subhi Talal Younes, Gabrielle A Nobles, Farhang Jaryani, Heather Mao, Kwanha Yu, Benjamin Deneen, Wee Yong, Michael D Taylor, Sameer Agnihotri, Marco Gallo

## Abstract

It is currently understood that the characteristic loss of the repressive histone mark H3K27me3 in PFA ependymoma and diffuse midline glioma (DMG) are caused by complementary mechanisms mediated by EZHIP and the oncohistone H3K27M, respectively. To support the complementarity of these mechanisms, rare H3K27M-negative DMGs express EZHIP. Interestingly, EZHIP is one of the few genes recurrently mutated in PFA. The significance of EZHIP mutations in PFA, and whether EZHIP has wider functions in addition to repression of H3K27me3 deposition, are not known. Here, we investigated the mutational landscape of EZHIP in pediatric brain tumors. We found that EZHIP mutations occur not only in PFA, but also in rare medulloblastoma and pediatric high-grade glioma (HGG), including in H3K27-positive DMG. Contrary to current expectations, we show that mutant EZHIP is expressed in H3K27M-positive DMG. All the EZHIP-mutated HGG cases also have EGFR mutations. Further, we pursued better understanding of the function of EZHIP by expressing it in human-derived neural models. Our transcriptomic analyses indicate that EZHIP expression potentiates neuronal-like gene programs associated with synaptic function. Metabolomics data indicate that EZHIP leads to repression of methionine and polyamine metabolism, suggesting links between metabolic and epigenetic changes that are observed in PFA. Collectively, our results expand the repertoire of tumor types known to harbor EZHIP mutations and shed light on EZHIP-dependent metabolic and transcriptional programs in relevant neural models.
