## Supplementary material for "EZHIP boosts neuronal-like synaptic gene programs and depresses polyamine metabolism": Table S3

### Sheet: Sheet1
			D4-taurine-neg	D3-lactate	aspartate	citrate	fumarate	glutamate	glutamine	lactate	malate	pyruvate	Succinate	taurine						D3-alanine-POS	D3_Creatinine	alanine	asparagine	citrulline	creatine	creatinine	cystine	cytidine	glycine	histidine	hydroxyproline	hypoxanthine	leucine	lysine	methionine	ornithine	phenylalanine	proline	serine	threonine	tyrosine	valine
MSC ID	Filename	Groups	Area	Area	Area	Area	Area	Area	Area	Area	Area	Area	Area	Area			MSC ID	Filename	Groups	Area	Area	Area	Area	Area	Area	Area	Area	Area	Area	Area	Area	Area	Area	Area	Area	Area	Area	Area	Area	Area	Area	Area
1	061724_Agnihotri_Polar_Pos_01	hNPC1 EV	2.17409e+07	2.48908e+07	3.47387e+07	1.51217e+06	2.19831e+06	1.08436e+08	1.23414e+08	1.2479e+08	2.18789e+07	516652	4.72235e+06	1.80185e+06			1	061724_Agnihotri_Polar_Pos_01	hNPC1 EV	2.9387e+07	3.73462e+08	3.42313e+07	2.23393e+06	115513	3.89353e+07	334613	636870	906886	6.93244e+06	8.64762e+06	129785	1.22414e+06	4.09397e+07	1.65444e+07	86092.1	947319	1.02193e+07	9.1258e+07	5.95612e+06	3.77983e+07	1.24532e+07	2.30552e+07
2	061724_Agnihotri_Polar_Pos_02	hNPC1 EV	2.30606e+07	2.74573e+07	3.59807e+07	1.44476e+06	2.05005e+06	1.13332e+08	1.37267e+08	1.51849e+08	2.00377e+07	546433	4.60795e+06	1.78602e+06			2	061724_Agnihotri_Polar_Pos_02	hNPC1 EV	2.98756e+07	3.81101e+08	3.42531e+07	2.07093e+06	103137	3.40873e+07	438905	9.67069e+06	844182	6.82051e+06	7.45536e+06	93369.8	848805	4.07403e+07	1.46334e+07	13593.4	968842	1.01831e+07	9.70644e+07	5.72611e+06	3.60029e+07	1.33971e+07	2.57409e+07
3	061724_Agnihotri_Polar_Pos_03	hNPC1 EV	2.79261e+07	2.86441e+07	3.81659e+07	1.37685e+06	1.94394e+06	1.07268e+08	1.35735e+08	1.50283e+08	1.92574e+07	471192	4.35723e+06	2.11743e+06			3	061724_Agnihotri_Polar_Pos_03	hNPC1 EV	3.51638e+07	3.72086e+08	3.78228e+07	2.23767e+06	100947	3.07437e+07	229181	384125	766719	7.35025e+06	6.65211e+06	159034	962048	3.75619e+07	1.43404e+07	7494.43	1.31216e+06	9.36069e+06	8.57499e+07	6.83755e+06	4.10429e+07	1.25306e+07	2.39161e+07
4	061724_Agnihotri_Polar_Pos_04	hNPC1 EV	2.39436e+07	2.75909e+07	3.60833e+07	1.71923e+06	1.89765e+06	1.14515e+08	1.23316e+08	1.41086e+08	1.90409e+07	529279	3.95507e+06	1.81973e+06			4	061724_Agnihotri_Polar_Pos_04	hNPC1 EV	3.10645e+07	3.78702e+08	3.32192e+07	2.17572e+06	91052.8	2.59316e+07	373016	513802	798510	6.59046e+06	6.81576e+06	161345	797888	3.94498e+07	1.42999e+07	22701	1.16508e+06	9.88496e+06	8.49376e+07	6.13613e+06	3.62976e+07	1.28101e+07	2.36181e+07
5	061724_Agnihotri_Polar_Pos_05	hNPC1 OE	2.28017e+07	2.59479e+07	3.18145e+07	5.70148e+06	2.05295e+06	8.58803e+07	1.24246e+08	1.37588e+08	2.33905e+07	904601	4.47801e+06	3.14003e+06			5	061724_Agnihotri_Polar_Pos_05	hNPC1 OE	3.55342e+07	3.47009e+08	4.56719e+07	3.98405e+06	126736	7.98944e+07	1.05679e+06	34790.4	1.35626e+06	1.85736e+07	8.86667e+06	13397.5	1.21481e+06	4.46476e+07	1.48236e+07	139261	1.22286e+06	1.20799e+07	1.39721e+08	1.19427e+07	4.6494e+07	1.48225e+07	2.54603e+07
6	061724_Agnihotri_Polar_Pos_06	hNPC1 OE	2.04508e+07	2.82117e+07	3.70771e+07	5.96731e+06	2.29983e+06	8.0269e+07	1.2753e+08	1.60604e+08	2.54157e+07	739197	4.97883e+06	3.03069e+06			6	061724_Agnihotri_Polar_Pos_06	hNPC1 OE	3.50568e+07	3.54102e+08	4.54717e+07	3.72692e+06	436015	8.52467e+07	1.48118e+06	18789.8	1.53474e+06	1.72806e+07	9.60413e+06	63341	1.05386e+06	4.01322e+07	1.63481e+07	152662	881403	1.14012e+07	1.60411e+08	1.32655e+07	4.36248e+07	1.45714e+07	2.78062e+07
7	061724_Agnihotri_Polar_Pos_07	hNPC1 OE	1.96226e+07	2.5705e+07	2.52839e+07	6.55084e+06	2.2817e+06	9.72826e+07	1.17538e+08	1.55936e+08	2.89963e+07	1.52508e+06	4.98783e+06	3.00205e+06			7	061724_Agnihotri_Polar_Pos_07	hNPC1 OE	3.03771e+07	3.74617e+08	4.0902e+07	3.50431e+06	144047	7.88517e+07	1.29655e+06	8013.32	1.49155e+06	1.53811e+07	9.67898e+06	25761.1	1.10384e+06	5.09027e+07	1.02583e+07	66614	624424	1.47998e+07	1.31069e+08	9.21018e+06	3.83847e+07	1.83687e+07	2.85055e+07
8	061724_Agnihotri_Polar_Pos_08	hNPC1 OE	2.23356e+07	2.69042e+07	2.77204e+07	5.47793e+06	2.16861e+06	8.7594e+07	1.24446e+08	1.64313e+08	2.63241e+07	991262	5.10284e+06	3.15376e+06			8	061724_Agnihotri_Polar_Pos_08	hNPC1 OE	3.44618e+07	3.50061e+08	4.4951e+07	4.23702e+06	120195	7.98048e+07	930337	42168.9	1.51104e+06	1.58028e+07	9.0167e+06	14425.2	1.29047e+06	4.65412e+07	1.07597e+07	99018.3	608134	1.33767e+07	1.41327e+08	1.20072e+07	4.55999e+07	1.70094e+07	2.93541e+07
9	061724_Agnihotri_Polar_Pos_09	hNPC5 EV	3.02514e+07	4.39371e+07	3.21911e+07	911920	656084	6.90693e+07	1.18402e+08	5.45122e+07	4.74039e+06	388922	1.6557e+06	4.57182e+06			9	061724_Agnihotri_Polar_Pos_09	HFT5A EV	4.47869e+07	3.66029e+08	2.60885e+07	3.42771e+06	73755	2.68684e+07	247934	87162.4	427664	4.42391e+07	4.75065e+06	32318.6	536399	1.64436e+07	1.37357e+07	27590.9	310760	5.72836e+06	4.17398e+07	1.90899e+07	4.98466e+07	7.80095e+06	2.55801e+07
10	061724_Agnihotri_Polar_Pos_10	hNPC5 EV	3.00698e+07	4.19643e+07	4.93648e+07	2.12976e+06	1.582e+06	7.95297e+07	1.04185e+08	1.09561e+08	1.49727e+07	172203	2.78979e+06	3.87005e+06			10	061724_Agnihotri_Polar_Pos_10	HFT5A EV	3.8308e+07	3.75358e+08	2.62768e+07	4.21207e+06	147010	4.07843e+07	343232	183813	883226	3.12466e+07	6.9682e+06	41686.5	546819	1.51648e+07	1.00253e+07	NF	1.51075e+06	7.43757e+06	9.02374e+07	1.23528e+07	5.3548e+07	1.39585e+07	2.21497e+07
12	061724_Agnihotri_Polar_Pos_11	hNPC5 EV	3.23547e+07	4.17118e+07	3.53926e+07	1.0497e+06	624623	7.24538e+07	1.19481e+08	4.48573e+07	4.53536e+06	492330	1.61214e+06	4.87463e+06			11	061724_Agnihotri_Polar_Pos_11	HFT5A EV	4.11077e+07	3.66457e+08	2.47179e+07	3.69943e+06	108592	2.87062e+07	243552	102241	405861	4.64569e+07	4.40548e+06	20443.5	482631	1.78622e+07	1.37383e+07	26864.1	510960	5.99563e+06	4.51719e+07	1.7581e+07	5.06651e+07	8.18668e+06	2.54789e+07
13	061724_Agnihotri_Polar_Pos_12	hNPC5 EV	2.99067e+07	3.3163e+07	4.69442e+07	2.03156e+06	1.41087e+06	7.70607e+07	1.06236e+08	9.91959e+07	1.51111e+07	184846	2.97461e+06	3.89023e+06			12	061724_Agnihotri_Polar_Pos_12	HFT5A EV	3.72012e+07	3.79254e+08	2.55157e+07	3.65479e+06	98571.1	4.13703e+07	323902	161778	782467	2.77772e+07	6.07379e+06	17549.2	457663	1.50885e+07	1.05944e+07	3850.18	1.60987e+06	7.07748e+06	1.0168e+08	1.12534e+07	4.71053e+07	1.29151e+07	2.41383e+07
14	061724_Agnihotri_Polar_Pos_13	hNPC5 OE	2.56658e+07	4.36977e+07	9.20617e+06	1.03032e+06	440964	3.0188e+07	6.02061e+07	3.35713e+07	4.84088e+06	358683	1.23092e+06	1.2893e+06			13	061724_Agnihotri_Polar_Pos_13	HFT5A OE	2.70159e+07	3.67515e+08	1.0354e+07	1.90307e+06	56247.2	1.36392e+07	459869	2122.19	272593	9.70234e+06	2.90933e+06	34278.6	992688	1.3561e+07	5.93267e+06	2453.52	205212	4.89338e+06	2.80407e+07	5.58827e+06	2.09215e+07	6.05938e+06	1.80798e+07
15	061724_Agnihotri_Polar_Pos_14	hNPC5 OE	2.55399e+07	3.89878e+07	1.2075e+07	1.22203e+06	543640	3.15847e+07	6.99298e+07	5.45415e+07	6.4578e+06	481934	1.60243e+06	1.68403e+06			14	061724_Agnihotri_Polar_Pos_14	HFT5A OE	2.92404e+07	3.76007e+08	1.43314e+07	2.41617e+06	78727.7	2.15336e+07	245550	NF	371296	1.5603e+07	4.27391e+06	18073.7	1.02276e+06	1.76294e+07	8.28854e+06	7055.55	302891	6.46091e+06	4.09616e+07	7.19094e+06	2.7435e+07	7.72781e+06	2.05743e+07
16	061724_Agnihotri_Polar_Pos_15	hNPC5 OE	3.05344e+07	3.51996e+07	1.45579e+07	921065	616491	3.83106e+07	7.95461e+07	6.38256e+07	6.0658e+06	303632	1.70353e+06	1.83819e+06			15	061724_Agnihotri_Polar_Pos_15	HFT5A OE	3.38377e+07	3.75055e+08	1.69363e+07	2.84553e+06	71562.1	2.71146e+07	272547	15420.8	403716	1.55292e+07	3.54032e+06	7871.32	1.07843e+06	1.62904e+07	9.85988e+06	30702.1	405739	5.88989e+06	4.15104e+07	9.49951e+06	3.18272e+07	6.94941e+06	2.11224e+07
17	061724_Agnihotri_Polar_Pos_16	hNPC5 OE	3.28395e+07	3.81388e+07	1.71456e+07	955835	654667	4.48309e+07	8.53079e+07	6.22417e+07	5.16843e+06	332287	1.6708e+06	1.99484e+06			16	061724_Agnihotri_Polar_Pos_16	HFT5A OE	3.97664e+07	4.02796e+08	1.90013e+07	3.24212e+06	71626.1	3.07439e+07	250361	17666.6	430910	2.15985e+07	2.81496e+06	40706.3	1.71261e+06	1.44797e+07	9.90827e+06	9910.37	447686	5.4555e+06	4.18078e+07	1.12427e+07	3.38257e+07	5.60403e+06	1.93582e+07
																		Normalized to D3-Creatinine Internal Standard
Normalized to D4-taurine
					aspartate	citrate	fumarate	glutamate	glutamine	lactate	malate	pyruvate	Succinate	taurine								alanine	asparagine	citrulline	creatine	creatinine	cystine	cytidine	glycine	histidine	hydroxyproline	hypoxanthine	leucine	lysine	methionine	ornithine	phenylalanine	proline	serine	threonine	tyrosine	valine
MSC ID	Filename	Groups			Area/ITSD	Area/ITSD	Area/ITSD	Area/ITSD	Area/ITSD	Area/ITSD	Area/ITSD	Area/ITSD	Area/ITSD	Area/ITSD			MSC ID	Filename	Groups			Area/ITSD	Area/ITSD	Area/ITSD	Area/ITSD	Area/ITSD	Area/ITSD	Area/ITSD	Area/ITSD	Area/ITSD	Area/ITSD	Area/ITSD	Area/ITSD	Area/ITSD	Area/ITSD	Area/ITSD	Area/ITSD	Area/ITSD	Area/ITSD	Area/ITSD	Area/ITSD	Area/ITSD
1	061724_Agnihotri_Polar_Pos_01	hNPC1 EV			1.39565	0.0607524	0.0883181	4.35647	4.9582	5.01351	0.878998	0.0207568	0.189723	0.0723904			1	061724_Agnihotri_Polar_Pos_01	hNPC1 EV			0.948674	0.0619103	0.00320128	1.07904	0.00927334	0.01765	0.0251331	0.192123	0.239657	0.00359681	0.0339254	1.13459	0.458506	0.00238592	0.0262536	0.283214	2.52909	0.165066	1.04753	0.345122	0.638942
2	061724_Agnihotri_Polar_Pos_02	hNPC1 EV			1.31043	0.0526184	0.0746632	4.12757	4.99931	5.53038	0.729779	0.0199012	0.167823	0.0650474			2	061724_Agnihotri_Polar_Pos_02	hNPC1 EV			1.07665	0.0650939	0.00324183	1.07144	0.0137958	0.303971	0.0265345	0.214384	0.234339	0.00293482	0.0266798	1.28056	0.459962	0.00042727	0.0304529	0.320079	3.05095	0.179984	1.13165	0.421102	0.809094
3	061724_Agnihotri_Polar_Pos_03	hNPC1 EV			1.33242	0.0480674	0.0678653	3.74485	4.73867	5.24657	0.6723	0.0164499	0.152116	0.0739219			3	061724_Agnihotri_Polar_Pos_03	hNPC1 EV			1.02011	0.0603517	0.00272262	0.829182	0.00618119	0.0103602	0.020679	0.198242	0.179413	0.00428927	0.0259472	1.01307	0.386773	0.000202131	0.0353899	0.252465	2.31274	0.184414	1.10696	0.337961	0.645036
4	061724_Agnihotri_Polar_Pos_04	hNPC1 EV			1.3078	0.0623114	0.0687782	4.15047	4.46945	5.11351	0.690118	0.0191831	0.143347	0.0659543			4	061724_Agnihotri_Polar_Pos_04	hNPC1 EV			1.31385	0.0860515	0.00360122	1.02562	0.0147531	0.0203213	0.0315818	0.260659	0.26957	0.00638136	0.0315572	1.56028	0.565575	0.000897845	0.0460798	0.390959	3.35936	0.24269	1.4356	0.506651	0.934116
5	061724_Agnihotri_Polar_Pos_05	hNPC1 OE			1.22609	0.219728	0.079118	3.30972	4.78829	5.30247	0.90144	0.0348622	0.172577	0.121013			5	061724_Agnihotri_Polar_Pos_05	hNPC1 OE			1.64759	0.143723	0.00457195	2.88215	0.0381233	0.00125504	0.0489264	0.670032	0.31986	0.000483308	0.0438237	1.61064	0.534755	0.00502376	0.0441141	0.435777	5.04036	0.430826	1.67724	0.534715	0.918466
6	061724_Agnihotri_Polar_Pos_06	hNPC1 OE			1.31425	0.211519	0.0815204	2.84524	4.52046	5.69283	0.90089	0.0262018	0.176481	0.107427			6	061724_Agnihotri_Polar_Pos_06	hNPC1 OE			1.41256	0.115775	0.0135446	2.64815	0.0460122	0.000583696	0.047676	0.536813	0.298348	0.00196766	0.0327377	1.24669	0.507847	0.00474239	0.0273804	0.354174	4.98309	0.412087	1.35519	0.452652	0.863788
7	061724_Agnihotri_Polar_Pos_07	hNPC1 OE			0.983615	0.254846	0.0887648	3.78457	4.57258	6.06637	1.12804	0.0593298	0.194041	0.116788			7	061724_Agnihotri_Polar_Pos_07	hNPC1 OE			0.828567	0.0709881	0.00291801	1.59733	0.0262646	0.000162329	0.0302148	0.31158	0.19607	0.000521852	0.0223609	1.03115	0.207806	0.00134942	0.0126492	0.299804	2.65511	0.186574	0.777572	0.372101	0.577447
8	061724_Agnihotri_Polar_Pos_08	hNPC1 OE			1.03034	0.203608	0.0806048	3.25577	4.62552	6.10734	0.978436	0.0368441	0.189667	0.117222			8	061724_Agnihotri_Polar_Pos_08	hNPC1 OE			1.27007	0.119715	0.00339605	2.25485	0.0262862	0.00119146	0.0426937	0.446501	0.254763	0.000407577	0.0364616	1.315	0.304009	0.00279771	0.0171825	0.377953	3.99312	0.339259	1.2884	0.480591	0.829385
9	061724_Agnihotri_Polar_Pos_09	hNPC5 EV			0.732662	0.0207551	0.0149323	1.572	2.6948	1.24069	0.10789	0.00885178	0.0376833	0.104054			9	061724_Agnihotri_Polar_Pos_09	hNPC5 EV			0.555733	0.0730165	0.00157112	0.572348	0.00528145	0.00185672	0.00911004	0.942377	0.101198	0.000688446	0.0114263	0.35028	0.292596	0.000587738	0.00661978	0.122025	0.889135	0.40665	1.06183	0.166175	0.544904
10	061724_Agnihotri_Polar_Pos_10	hNPC5 EV			1.17635	0.0507517	0.0376987	1.89517	2.4827	2.6108	0.356795	0.00410357	0.0664801	0.0922223			10	061724_Agnihotri_Polar_Pos_10	hNPC5 EV			2.85426	0.457526	0.0159686	4.43011	0.0372828	0.0199663	0.0959385	3.39409	0.756905	0.0045281	0.0593971	1.64724	1.08897	#VALUE!	0.164102	0.80789	9.80183	1.3418	5.81654	1.51621	2.40596
12	061724_Agnihotri_Polar_Pos_11	hNPC5 EV			0.848502	0.0251656	0.0149747	1.73701	2.86445	1.07541	0.108731	0.0118031	0.0386495	0.116865			11	061724_Agnihotri_Polar_Pos_11	hNPC5 EV			2.04704	0.306372	0.00899316	2.37733	0.02017	0.00846719	0.0336118	3.84738	0.364845	0.00169305	0.0399695	1.47928	1.13775	0.00222477	0.0423156	0.496534	3.74095	1.45599	4.19588	0.677988	2.11006
13	061724_Agnihotri_Polar_Pos_12	hNPC5 EV			1.41556	0.06126	0.0425435	2.3237	3.20345	2.99116	0.455661	0.00557387	0.0896969	0.117306			12	061724_Agnihotri_Polar_Pos_12	hNPC5 EV			1.75271	0.251052	0.00677097	2.84178	0.0222493	0.0111127	0.0537486	1.90805	0.417216	0.00120547	0.0314374	1.03645	0.727743	0.000264473	0.110584	0.486161	6.98451	0.77301	3.23572	0.887156	1.65809
14	061724_Agnihotri_Polar_Pos_13	hNPC5 OE			0.210679	0.0235785	0.0100912	0.690837	1.37779	0.768263	0.110781	0.00820829	0.0281691	0.029505			13	061724_Agnihotri_Polar_Pos_13	hNPC5 OE			0.603886	0.110995	0.00328057	0.795496	0.0268214	0.000123775	0.0158987	0.56588	0.169684	0.00199927	0.0578976	0.790933	0.346018	0.0001431	0.0119688	0.285402	1.63545	0.325931	1.22023	0.353408	1.05449
15	061724_Agnihotri_Polar_Pos_14	hNPC5 OE			0.309711	0.031344	0.0139438	0.810116	1.79363	1.39894	0.165636	0.0123612	0.0411009	0.0431937			14	061724_Agnihotri_Polar_Pos_14	hNPC5 OE			#DIV/0!	#DIV/0!	#DIV/0!	#DIV/0!	#DIV/0!	#VALUE!	#DIV/0!	#DIV/0!	#DIV/0!	#DIV/0!	#DIV/0!	#DIV/0!	#DIV/0!	#DIV/0!	#DIV/0!	#DIV/0!	#DIV/0!	#DIV/0!	#DIV/0!	#DIV/0!	#DIV/0!
16	061724_Agnihotri_Polar_Pos_15	hNPC5 OE			0.413581	0.0261669	0.0175141	1.08838	2.25986	1.81325	0.172326	0.00862601	0.0483964	0.052222			15	061724_Agnihotri_Polar_Pos_15	hNPC5 OE			#DIV/0!	#DIV/0!	#DIV/0!	#DIV/0!	#DIV/0!	#DIV/0!	#DIV/0!	#DIV/0!	#DIV/0!	#DIV/0!	#DIV/0!	#DIV/0!	#DIV/0!	#DIV/0!	#DIV/0!	#DIV/0!	#DIV/0!	#DIV/0!	#DIV/0!	#DIV/0!	#DIV/0!
17	061724_Agnihotri_Polar_Pos_16	hNPC5 OE			0.449557	0.025062	0.0171654	1.17547	2.23678	1.63198	0.135516	0.00871258	0.0438083	0.0523047			16	061724_Agnihotri_Polar_Pos_16	hNPC5 OE			#DIV/0!	#DIV/0!	#DIV/0!	#DIV/0!	#DIV/0!	#DIV/0!	#DIV/0!	#DIV/0!	#DIV/0!	#DIV/0!	#DIV/0!	#DIV/0!	#DIV/0!	#DIV/0!	#DIV/0!	#DIV/0!	#DIV/0!	#DIV/0!	#DIV/0!	#DIV/0!	#DIV/0!
